# Activity and diversity of prophages harbored by wheat phyllosphere bacteria

**DOI:** 10.1101/2023.04.04.535595

**Authors:** Peter Erdmann Dougherty, Tue Kjærgaard Nielsen, Leise Riber, Helen Helgå Lading, Laura Milena Forero-Junco, Witold Kot, Jos Raaijmakers, Lars Hestbjerg Hansen

**Author notes:** Corresponding author: Lars Hestbjerg Hansen.

## Abstract

The plant microbiome harbors an enormous diversity of fungi, bacteria, and viruses, but little is known on the diversity and function of prophages harbored within plant-associated bacteria. Using “VIP-Seq”, a novel method based on supernatant sequencing, we identified and quantified the activity of 120 spontaneously induced prophages in a collection of 63 *Erwinia* and *Pseudomonas* strains isolated from wheat flag leaves collected from the same field. These bacterial strains exhibited high levels of spontaneous prophage induction, with some producing > 10^8^ virions/mL in overnight culture. Significant induction *in planta* also occurred from a lysogenic *Erwinia* strain inoculated on wheat seedlings. The potential of these active prophages in bacterial warfare was exhibited by their widespread killing of rival bacterial strains. Evidence of transduction was observed, and the prophages were shown to contribute a majority of the non-core genome of *E. aphidicola* isolates. Many additional prophages were predicted by bioinformatic tools, and we found that the predicted prophages that were not spontaneously induced had a significantly higher number of IS elements. Our results suggest that spontaneous induction of prophages may represent an unknown but wide-spread competition mechanism involved in phyllosphere microbiome assembly and function. This may also have implications for the design and resilience of synthetic bacterial communities used as biocontrol for certain plant diseases.
