## Supplementary materials S1 for "Activity and diversity of prophages harbored by wheat phyllosphere bacteria"

### Sheet: Sheet1
Genus	Species	strain	Host wheat cultivar (flag leaf)	Investigated with VIP-Seq
Erwinia	Erwinia aphidicola	E_aphidicola_B01_10	Triticum aestivum 'Heerup'
Erwinia	Erwinia aphidicola	E_aphidicola_B01_2	Triticum aestivum 'Heerup'
Erwinia	Erwinia aphidicola	E_aphidicola_B01_4	Triticum aestivum 'Heerup'
Erwinia	Erwinia aphidicola	E_aphidicola_B01_5	Triticum aestivum 'Heerup'
Erwinia	Erwinia aphidicola	E_aphidicola_B01_7	Triticum aestivum 'Heerup'
Erwinia	Erwinia aphidicola	E_aphidicola_B01_8	Triticum aestivum 'Heerup'
Erwinia	Erwinia aphidicola	E_aphidicola_B03_10	Triticum aestivum 'Sheriff'
Erwinia	Erwinia aphidicola	E_aphidicola_B03_2	Triticum aestivum 'Sheriff'
Erwinia	Erwinia aphidicola	E_aphidicola_B03_3	Triticum aestivum 'Sheriff'
Erwinia	Erwinia aphidicola	E_aphidicola_B03_4	Triticum aestivum 'Sheriff'
Erwinia	Erwinia aphidicola	E_aphidicola_B03_5	Triticum aestivum 'Sheriff'
Erwinia	Erwinia aphidicola	E_aphidicola_B03_6	Triticum aestivum 'Sheriff'
Erwinia	Erwinia aphidicola	E_aphidicola_B03_7	Triticum aestivum 'Sheriff'
Erwinia	Erwinia aphidicola	E_aphidicola_B03_8	Triticum aestivum 'Sheriff'
Erwinia	Erwinia aphidicola	E_aphidicola_B03_9	Triticum aestivum 'Sheriff'
Erwinia	Erwinia aphidicola	E_aphidicola_B04_3	Triticum aestivum 'Rembrandt'
Erwinia	Erwinia aphidicola	E_aphidicola_B05_2	Triticum aestivum 'Kvium'
Erwinia	Erwinia aphidicola	E_aphidicola_B06_1	Triticum aestivum 'Sheriff'
Erwinia	Erwinia aphidicola	E_aphidicola_B06_2	Triticum aestivum 'Sheriff'
Erwinia	Erwinia aphidicola	E_aphidicola_B06_3	Triticum aestivum 'Sheriff'
Erwinia	Erwinia aphidicola	E_aphidicola_B06_4	Triticum aestivum 'Sheriff'
Erwinia	Erwinia aphidicola	E_aphidicola_B06_5	Triticum aestivum 'Sheriff'
Erwinia	Erwinia aphidicola	E_aphidicola_B06_6	Triticum aestivum 'Sheriff'
Erwinia	Erwinia aphidicola	E_aphidicola_B06_8	Triticum aestivum 'Sheriff'
Erwinia	Erwinia aphidicola	E_aphidicola_B07_5	Triticum aestivum 'Heerup'
Erwinia	Erwinia aphidicola	E_aphidicola_B09_1	Triticum aestivum 'Kvium'
Erwinia	Erwinia aphidicola	E_aphidicola_B09_2	Triticum aestivum 'Kvium'
Erwinia	Erwinia aphidicola	E_aphidicola_B09_3	Triticum aestivum 'Kvium'
Erwinia	Erwinia aphidicola	E_aphidicola_B09_4	Triticum aestivum 'Kvium'
Erwinia	Erwinia aphidicola	E_aphidicola_B09_7	Triticum aestivum 'Kvium'
Erwinia	Erwinia aphidicola	E_aphidicola_B09_8	Triticum aestivum 'Kvium'
Erwinia	Erwinia aphidicola	E_aphidicola_B09_9	Triticum aestivum 'Kvium'
Erwinia	Erwinia aphidicola	E_aphidicola_B10_2	Triticum aestivum 'Rembrandt'
Erwinia	Erwinia aphidicola	E_aphidicola_B10_3	Triticum aestivum 'Rembrandt'
Erwinia	Erwinia aphidicola	E_aphidicola_B10_4	Triticum aestivum 'Rembrandt'
Erwinia	Erwinia aphidicola	E_aphidicola_B10_5	Triticum aestivum 'Rembrandt'
Erwinia	Erwinia aphidicola	E_aphidicola_B10_7	Triticum aestivum 'Rembrandt'
Erwinia	Erwinia aphidicola	E_aphidicola_N2_1	Triticum aestivum 'Kvium'
Erwinia	Erwinia aphidicola	E_aphidicola_N2_2	Triticum aestivum 'Kvium'
Erwinia	Erwinia aphidicola	E_aphidicola_N2_3	Triticum aestivum 'Kvium'
Erwinia	Erwinia aphidicola	E_aphidicola_N2_4	Triticum aestivum 'Kvium'
Erwinia	Erwinia aphidicola	E_aphidicola_N2_5	Triticum aestivum 'Kvium'
Erwinia	Erwinia aphidicola	E_aphidicola_N2_6	Triticum aestivum 'Kvium'
Erwinia	Erwinia aphidicola	E_aphidicola_W01_5	Triticum aestivum 'Heerup'
Erwinia	Erwinia aphidicola	E_aphidicola_W03_1	Triticum aestivum 'Sheriff'
Erwinia	Erwinia aphidicola	E_aphidicola_W03_10	Triticum aestivum 'Sheriff'
Erwinia	Erwinia aphidicola	E_aphidicola_W03_2	Triticum aestivum 'Sheriff'
Erwinia	Erwinia aphidicola	E_aphidicola_W03_3	Triticum aestivum 'Sheriff'
Erwinia	Erwinia aphidicola	E_aphidicola_W03_4	Triticum aestivum 'Sheriff'
Erwinia	Erwinia aphidicola	E_aphidicola_W03_5	Triticum aestivum 'Sheriff'
Erwinia	Erwinia aphidicola	E_aphidicola_W03_6	Triticum aestivum 'Sheriff'
Erwinia	Erwinia aphidicola	E_aphidicola_W03_7	Triticum aestivum 'Sheriff'
Erwinia	Erwinia aphidicola	E_aphidicola_W03_8	Triticum aestivum 'Sheriff'
Erwinia	Erwinia aphidicola	E_aphidicola_W04_1	Triticum aestivum 'Rembrandt'
Erwinia	Erwinia aphidicola	E_aphidicola_W04_10	Triticum aestivum 'Rembrandt'
Erwinia	Erwinia aphidicola	E_aphidicola_W04_2	Triticum aestivum 'Rembrandt'
Erwinia	Erwinia aphidicola	E_aphidicola_W04_3	Triticum aestivum 'Rembrandt'
Erwinia	Erwinia aphidicola	E_aphidicola_W04_4	Triticum aestivum 'Rembrandt'
Erwinia	Erwinia aphidicola	E_aphidicola_W04_5	Triticum aestivum 'Rembrandt'
Erwinia	Erwinia aphidicola	E_aphidicola_W04_6	Triticum aestivum 'Rembrandt'
Erwinia	Erwinia aphidicola	E_aphidicola_W04_7	Triticum aestivum 'Rembrandt'
Erwinia	Erwinia aphidicola	E_aphidicola_W04_9	Triticum aestivum 'Rembrandt'
Erwinia	Erwinia aphidicola	E_aphidicola_W06_1	Triticum aestivum 'Sheriff'
Erwinia	Erwinia aphidicola	E_aphidicola_W06_10	Triticum aestivum 'Sheriff'
Erwinia	Erwinia aphidicola	E_aphidicola_W06_2	Triticum aestivum 'Sheriff'
Erwinia	Erwinia aphidicola	E_aphidicola_W06_3	Triticum aestivum 'Sheriff'
Erwinia	Erwinia aphidicola	E_aphidicola_W06_6	Triticum aestivum 'Sheriff'
Erwinia	Erwinia aphidicola	E_aphidicola_W06_7	Triticum aestivum 'Sheriff'
Erwinia	Erwinia aphidicola	E_aphidicola_W06_8	Triticum aestivum 'Sheriff'
Erwinia	Erwinia aphidicola	E_aphidicola_W06_9	Triticum aestivum 'Sheriff'
Erwinia	Erwinia aphidicola	E_aphidicola_W09_1	Triticum aestivum 'Kvium'
Erwinia	Erwinia aphidicola	E_aphidicola_W09_2	Triticum aestivum 'Kvium'
Erwinia	Erwinia aphidicola	E_aphidicola_W09_3	Triticum aestivum 'Kvium'
Erwinia	Erwinia aphidicola	E_aphidicola_W09_4	Triticum aestivum 'Kvium'
Erwinia	Erwinia aphidicola	E_aphidicola_W09_5	Triticum aestivum 'Kvium'
Erwinia	Erwinia aphidicola	E_aphidicola_W09_6	Triticum aestivum 'Kvium'
Erwinia	Erwinia aphidicola	E_aphidicola_W09_7	Triticum aestivum 'Kvium'
Erwinia	Erwinia aphidicola	E_aphidicola_W09_8	Triticum aestivum 'Kvium'
Erwinia	Erwinia aphidicola	E_aphidicola_W10_1	Triticum aestivum 'Rembrandt'
Erwinia	Erwinia aphidicola	E_aphidicola_W10_10	Triticum aestivum 'Rembrandt'
Erwinia	Erwinia aphidicola	E_aphidicola_W10_2	Triticum aestivum 'Rembrandt'
Erwinia	Erwinia aphidicola	E_aphidicola_W10_3	Triticum aestivum 'Rembrandt'
Erwinia	Erwinia aphidicola	E_aphidicola_W10_4	Triticum aestivum 'Rembrandt'
Erwinia	Erwinia aphidicola	E_aphidicola_W10_5	Triticum aestivum 'Rembrandt'
Erwinia	Erwinia aphidicola	E_aphidicola_W10_6	Triticum aestivum 'Rembrandt'
Erwinia	Erwinia aphidicola	E_aphidicola_W10_7	Triticum aestivum 'Rembrandt'
Erwinia	Erwinia aphidicola	E_aphidicola_W10_8	Triticum aestivum 'Rembrandt'
Erwinia	Erwinia aphidicola	E_aphidicola_W10_9	Triticum aestivum 'Rembrandt'
Erwinia	Erwinia aphidicola	E_aphidicola_W11_1	Triticum aestivum 'Sheriff'
Erwinia	Erwinia aphidicola	E_aphidicola_Z9_1	Triticum aestivum 'Kvium'
Erwinia	Erwinia aphidicola	E_aphidicola_Z9_3	Triticum aestivum 'Kvium'
Erwinia	Erwinia billingiae	E_billingiae_W05_1	Triticum aestivum 'Kvium'
Erwinia	Erwinia sp.	E_sp_B01_1	Triticum aestivum 'Heerup'
Erwinia	Erwinia sp.	E_sp_B01_3	Triticum aestivum 'Heerup'
Erwinia	Erwinia sp.	E_sp_B01_9	Triticum aestivum 'Heerup'
Erwinia	Erwinia sp.	E_sp_B04_7	Triticum aestivum 'Rembrandt'
Erwinia	Erwinia sp.	E_sp_B04_8	Triticum aestivum 'Rembrandt'
Erwinia	Erwinia sp.	E_sp_B04_9	Triticum aestivum 'Rembrandt'
Erwinia	Erwinia sp.	E_sp_W01_1	Triticum aestivum 'Heerup'
Erwinia	Erwinia sp.	E_sp_W01_6	Triticum aestivum 'Heerup'
Pseudomonas	Pseudomonas poae	P_poae_B04_1	Triticum aestivum 'Rembrandt'
Pseudomonas	Pseudomonas poae	P_poae_B04_10	Triticum aestivum 'Rembrandt'
Pseudomonas	Pseudomonas poae	P_poae_B04_4	Triticum aestivum 'Rembrandt'
Pseudomonas	Pseudomonas poae	P_poae_B05_3	Triticum aestivum 'Kvium'
Pseudomonas	Pseudomonas poae	P_poae_B11_5	Triticum aestivum 'Sheriff'
Pseudomonas	Pseudomonas poae	P_poae_B11_6	Triticum aestivum 'Sheriff'
Pseudomonas	Pseudomonas poae	P_poae_B12_1	Triticum aestivum 'Heerup'
Pseudomonas	Pseudomonas poae	P_poae_B12_2	Triticum aestivum 'Heerup'
Pseudomonas	Pseudomonas poae	P_poae_B12_3	Triticum aestivum 'Heerup'
Pseudomonas	Pseudomonas poae	P_poae_B12_4	Triticum aestivum 'Heerup'
Pseudomonas	Pseudomonas poae	P_poae_B12_5	Triticum aestivum 'Heerup'
Pseudomonas	Pseudomonas poae	P_poae_B12_7	Triticum aestivum 'Heerup'
Pseudomonas	Pseudomonas poae	P_poae_B12_8	Triticum aestivum 'Heerup'
Pseudomonas	Pseudomonas poae	P_poae_W11_10	Triticum aestivum 'Sheriff'
Pseudomonas	Pseudomonas poae	P_poae_W11_2	Triticum aestivum 'Sheriff'
Pseudomonas	Pseudomonas poae	P_poae_W11_4	Triticum aestivum 'Sheriff'
Pseudomonas	Pseudomonas poae	P_poae_W11_9	Triticum aestivum 'Sheriff'
Pseudomonas	Pseudomonas poae	P_poae_W12_10	Triticum aestivum 'Heerup'
Pseudomonas	Pseudomonas poae	P_poae_W12_2	Triticum aestivum 'Heerup'
Pseudomonas	Pseudomonas poae	P_poae_W12_7	Triticum aestivum 'Heerup'
Pseudomonas	Pseudomonas poae	P_poae_W12_9	Triticum aestivum 'Heerup'
Pseudomonas	Pseudomonas poae	P_poae_Z9_2	Triticum aestivum 'Kvium'
Pseudomonas	Pseudomonas poae	P_poae_Z9_4	Triticum aestivum 'Kvium'
Pseudomonas	Pseudomonas poae	P_poae_Z9_5	Triticum aestivum 'Kvium'
Pseudomonas	Pseudomonas poae	P_poae_Z9_6	Triticum aestivum 'Kvium'
Pseudomonas	Pseudomonas trivialis	P_trivialis_B02_1	Triticum aestivum 'Kvium'
Pseudomonas	Pseudomonas trivialis	P_trivialis_B02_10	Triticum aestivum 'Kvium'
Pseudomonas	Pseudomonas trivialis	P_trivialis_B02_2	Triticum aestivum 'Kvium'
Pseudomonas	Pseudomonas trivialis	P_trivialis_B02_3	Triticum aestivum 'Kvium'
Pseudomonas	Pseudomonas trivialis	P_trivialis_B02_4	Triticum aestivum 'Kvium'
Pseudomonas	Pseudomonas trivialis	P_trivialis_B02_5	Triticum aestivum 'Kvium'
Pseudomonas	Pseudomonas trivialis	P_trivialis_B02_6	Triticum aestivum 'Kvium'
Pseudomonas	Pseudomonas trivialis	P_trivialis_B02_7	Triticum aestivum 'Kvium'
Pseudomonas	Pseudomonas trivialis	P_trivialis_B02_8	Triticum aestivum 'Kvium'
Pseudomonas	Pseudomonas trivialis	P_trivialis_B02_9	Triticum aestivum 'Kvium'
Pseudomonas	Pseudomonas trivialis	P_trivialis_B07_4	Triticum aestivum 'Heerup'
Pseudomonas	Pseudomonas trivialis	P_trivialis_B08_1	Triticum aestivum 'Rembrandt'
Pseudomonas	Pseudomonas trivialis	P_trivialis_B08_3	Triticum aestivum 'Rembrandt'
Pseudomonas	Pseudomonas trivialis	P_trivialis_B08_4	Triticum aestivum 'Rembrandt'
Pseudomonas	Pseudomonas trivialis	P_trivialis_W02_1	Triticum aestivum 'Kvium'
Pseudomonas	Pseudomonas trivialis	P_trivialis_W02_10	Triticum aestivum 'Kvium'
Pseudomonas	Pseudomonas trivialis	P_trivialis_W02_2	Triticum aestivum 'Kvium'
Pseudomonas	Pseudomonas trivialis	P_trivialis_W02_3	Triticum aestivum 'Kvium'
Pseudomonas	Pseudomonas trivialis	P_trivialis_W02_4	Triticum aestivum 'Kvium'
Pseudomonas	Pseudomonas trivialis	P_trivialis_W02_5	Triticum aestivum 'Kvium'
Pseudomonas	Pseudomonas trivialis	P_trivialis_W02_6	Triticum aestivum 'Kvium'
Pseudomonas	Pseudomonas trivialis	P_trivialis_W02_7	Triticum aestivum 'Kvium'
Pseudomonas	Pseudomonas trivialis	P_trivialis_W02_8	Triticum aestivum 'Kvium'
Pseudomonas	Pseudomonas trivialis	P_trivialis_W02_9	Triticum aestivum 'Kvium'
Pseudomonas	Pseudomonas trivialis	P_trivialis_W04_8	Triticum aestivum 'Rembrandt'
