## Supplementary materials S4 for "Activity and diversity of prophages harbored by wheat phyllosphere bacteria"

### Sheet: Sheet1
Summary
Method	Sample	Treatment	titre	std
Fluorescent Microscopy	B01_5	DNAse	124848000	7.10834e+06
Fluorescent Microscopy	W01_1	DNAse	121878000	3.17133e+07
Fluorescent Microscopy	W02_4	DNAse	75600	33723
Fluorescent Microscopy	T4	DNAse	910440000	1.41228e+07
Plaque Forming Units	B01_5	DNAse	5.04444e+06	781262
Plaque Forming Units	W01_1	DNAse	3377.78	300.617
Plaque Forming Units	W02_4	DNAse	0	0
Plaque Forming Units	T4	DNAse	1.46667e+09	3.05505e+08
DNA quantification	B01_5	DNAse+Amicon	8.15374e+07	1.82657e+07
DNA quantification	W01_1	DNAse+Amicon	2.31466e+07	1.53089e+06
DNA quantification	W02_4	DNAse+Amicon	0	0
DNA quantification	T4	DNAse	4.91264e+08	2.97843e+07
EPI
	Treatment	Volume (uL)	Dilution	Squares	Concentration factor for amicon	sample	count 1	count 2	count 3	count 4	count 5	count 6	count 7	count 8	count 9	count 10	Average	avg titre
	Raw	500	0	1	1	B01_5-1	16	16	9	40	42	43	23	31	15	26	26.1	169128000
	Raw	500	0	1	1	B01_5-2	52	28	27	49	23	26	23	44	30	65	36.7	237816000
	Raw	500	0	1	1	B01_5-3	22	36	8	33	14	24	28	31	26	43	26.5	171720000			Sample	Treatment	Average	Std
	DNAse	500	0	1	1	B01_5-1	25	18	18	21	24	11	25	26	24	13	20.5	132840000			B01_5	Raw	192888000	3.89304e+07
	DNAse	500	0	1	1	B01_5-2	25	11	26	13	32	12	33	10	8	14	18.4	119232000			B01_5	DNAse	124848000	7.10834e+06
	DNAse	500	0	1	1	B01_5-3	18	6	16	20	17	14	35	12	15	36	18.9	122472000			B01_5	Amicon+DNAse	76464000	3.14627e+07
	Amicon+DNAse	500	-1	1	30	B01_5-1	54	20	35	32	12	26	29	22	63	77	37	79920000			W01_1	Raw	140184000	1.92782e+07
	Amicon+DNAse	500	-1	1	30	B01_5-2	18	27	12	11	13	38	21	14	29	18	20.1	43416000			W01_1	DNAse	121878000	3.17133e+07
	Amicon+DNAse	500	-1	1	30	B01_5-3	78	20	34	42	56	28	64	58	83	28	49.1	106056000			W01_1	Amicon+DNAse	74124000	1.33661e+07
	Raw	200	0	10	1	W01_1-1	125	83	122	40	109	112	88	116	74	97	96.6	156492000			W02_4	Raw	70200	24745.9
	Raw	200	0	10	1	W01_1-2	76	83	65	59	48	77	81	78	99	68	73.4	118908000			W02_4	DNAse	75600	33723
	Raw	200	0	10	1	W01_1-3	76	46	55	82	117	92	118	113	95	102	89.6	145152000			W02_4	Amicon+DNAse	27000	23538.1
	DNAse	200	0	10	1	W01_1-1	105	61	65	126	32	114	119	157	88	75	94.2	152604000			T4	Raw	995760000	1.63076e+07
	DNAse	200	0	10	1	W01_1-2	33	49	63	52	39	68	74	39	60	74	55.1	89262000			T4	DNAse	910440000	1.41228e+07
	DNAse	200	0	10	1	W01_1-3	87	103	43	52	49	112	61	78	71	108	76.4	123768000
	Amicon+DNAse	20	0	10	30	W01_1-1	132	140	182	146	197	161	203	175	159	160	165.5	89370000
	Amicon+DNAse	20	0	10	30	W01_1-2	93	90	87	199	154	121	143	90	84	132	119.3	64422000
	Amicon+DNAse	20	0	10	30	W01_1-3	168	97	94	103	124	136	93	189	118	148	127	68580000
	Raw	200	0	100	1	W02_4-1	0	0	0	1	0	0	2	0	0	0	0.3	48600
	Raw	200	0	100	1	W02_4-2	1	1	3	0	0	0	0	1	0	0	0.6	97200
	Raw	200	0	100	1	W02_4-3	2	0	0	0	1	0	0	1	0	0	0.4	64800
	DNAse	200	0	100	1	W02_4-1	0	0	0	1	0	0	2	0	0	0	0.3	48600
	DNAse	200	0	100	1	W02_4-2	1	1	3	0	0	0	0	2	0	0	0.7	113400
	DNAse	200	0	100	1	W02_4-3	2	0	0	0	1	0	0	1	0	0	0.4	64800
	Amicon+DNAse	20	0	100	30	W02_4-1	0	0	0	0	1	0	0	1	0	0	0.2	10800
	Amicon+DNAse	20	0	100	30	W02_4-2	0	1	0	1	0	0	0	1	0	0	0.3	16200
	Amicon+DNAse	20	0	100	30	W02_4-3	2	0	0	4		0	0	0	1	2	1	54000
	Raw	10	0	10	1	T4_1	42	31	16	43	22	29	14	55	42	14	30.8	997920000
	Raw	10	0	10	1	T4_2	30	25	33	36	30	24	22	35	14	53	30.2	978480000
	Raw	10	0	10	1	T4_3	30	31	20	42	39	53	19	28	31	19	31.2	1010880000
	DNAse	10	0	10	1	T4_1	37	31	27	35	39	22	15	20	35	23	28.4	920160000
	DNAse	10	0	10	1	T4_2	55	34	20	17	23	56	28	22	11	17	28.3	916920000
	DNAse	10	0	10	1	T4_3	27	33	57	19	17	26	32	36	12	17	27.6	894240000
PFU
	type	Volume (uL)	Dilution	sample	count-1	count-2	count-3	average	average titre
	Raw	5	-3	B01_5-1	23	27	23	24.3333	4.86667e+06
	Raw	5	-3	B01_5-2	22	23	27	24	4800000
	Raw	5	-3	B01_5-3	38	34	48	40	8000000
	DNAse	5	-3	B01_5-1	25	24	22	23.6667	4.73333e+06
	DNAse	5	-3	B01_5-2	20	21	26	22.3333	4.46667e+06			Sample	Treatment	Average	Std
	DNAse	5	-3	B01_5-3	27	29	33	29.6667	5.93333e+06			B01_5	Raw	5600000	1.82858e+06
	Amicon+DNAse	5	-4	B01_5-1	34	29	18	27	54000000			B01_5	DNAse	5.04444e+06	781262
	Amicon+DNAse	5	-4	B01_5-2	20	21	39	26.6667	5.33333e+07			B01_5	DNAse+Amicon	6.66667e+07	2.25191e+07
	Amicon+DNAse	5	-4	B01_5-3	48	47	44	46.3333	9.26667e+07			W01_1	Raw	3177.78	138.778
	Raw	5	0	W01_1-1	18	12	20	16.6667	3333.33			W01_1	DNAse	3377.78	300.617
	Raw	5	0	W01_1-2	17	13	16	15.3333	3066.67			W02_4	Raw	0	0
	Raw	5	0	W01_1-3	18	18	11	15.6667	3133.33			T4	Raw	2.4e+09	2.3094e+08
	DNAse	5	0	W01_1-1	15	18	13	15.3333	3066.67			T4	DNAse	1.46667e+09	3.05505e+08
	DNAse	5	0	W01_1-2	16	22	17	18.3333	3666.67
	DNAse	5	0	W01_1-3	14	19	18	17	3400
	Raw	5	-6	T4-1	8	15	11	11.3333	2.26667e+09
	Raw	5	-6	T4-2	10	13	11	11.3333	2.26667e+09
	Raw	5	-6	T4-3	12	15	13	13.3333	2.66667e+09
	DNAse	5	-6	T4-1	7	9	10	8.66667	1.73333e+09
	DNAse	5	-6	T4-2	7	11	5	7.66667	1.53333e+09
	DNAse	5	-6	T4-3	8	5	4	5.66667	1.13333e+09
DNA
	sample	DNA concentration	% mapped	% of mapped to phage 1	% of mapped to phage 2	% of mapped to phage 3	length phage 1	length phage 2	length phage 3	titre phage 1	titre phage 2	titre phage 3	titre total
	B01_5-1	3.63	0.9477	0.0259618	0.961468	0.00910456	46452	43580	41004	1.49892e+06	5.91692e+07	16290.3	6.06844e+07
	B01_5-2	5.11	0.9897	0.040643	0.948015	0.0075749	46452	43580	41004	3.44966e+06	8.57675e+07	8657.55	8.92259e+07		Sample	average	std
	B01_5-3	5.47	0.9856	0.0735508	0.912884	0.00925179	46452	43580	41004	6.65489e+06	8.80414e+07	5843.1	9.47021e+07		B01_5	8.15374e+07	1.82657e+07
	W01_1-1	1.37	0.987	0.139606	0.8369	NA	30235	47800	NA	4.86744e+06	1.84567e+07	NA	2.33241e+07		W01_1	2.31466e+07	1.53089e+06
	W01_1-2	1.21	0.9956	0.202755	0.775494	NA	30235	47800	NA	6.29799e+06	1.52367e+07	NA	2.15347e+07		W02_4	0	0
	W01_1-3	1.38	0.998	0.198599	0.780353	NA	30235	47800	NA	7.05257e+06	1.75284e+07	NA	2.4581e+07		T4	4.91264e+08	2.97843e+07
	W02_4-1	0.142	0.4858	0	NA	NA	NA	NA	NA	NA	NA	NA	0
	W02_4-2	0.129	0.7693	0	NA	NA	NA	NA	NA	NA	NA	NA	0
	W02_4-3	0.124	0.6633	0	NA	NA	NA	NA	NA	NA	NA	NA	0
	T4-1	3.79	0.9912	1	NA	NA	168065	NA	NA	5.22775e+08	NA	NA	5.22775e+08
	T4-2	3.35	0.9944	1	NA	NA	168065	NA	NA	4.63575e+08	NA	NA	4.63575e+08
	T4-3	3.52	0.9951	1	NA	NA	168065	NA	NA	4.87443e+08	NA	NA	4.87443e+08
