## Supplementary materials S5 for "Activity and diversity of prophages harbored by wheat phyllosphere bacteria"

### Sheet: Plaque only
Plate	B01.2	B01.3	B01.5	B01.8	B01.10	B03.2	B03.3	B03.5	B03.6	B04.3	B04.7	B06.1	B06.2	B06.6	B07.5	B09.1	B09.2	B09.7	B09.9	B10.2	B10.3	N2.1	N2.3	N2.6	W01.1	W01.5	W01.6	W03.4	W03.5	W03.10	W04.1	W04.3	W04.4	W04.5	W04.10	W05.1	W06.2	W06.8	W09.2	W09.3	W09.5	W10.2	W10.4	W11.1	Z9.1	Z9.3
B01.2	0	0	1	1	0	1	1	1	0	1	0	0	0	0	0	0	0	0	0	0	0	0	0	0	0	0	0	1	1	1	0	1	1	1	1	0	0	0	0	0	0	0	0	1	1	0
B01.3	0	0	0	0	0	0	0	0	0	0	0	0	0	0	0	0	0	0	0	0	0	0	0	0	0	0	0	0	0	0	0	0	0	0	0	0	0	0	0	0	0	0	0	0	0	0
B01.5	0	1	0	0	0	0	0	0	0	0	1	0	0	0	0	0	0	0	0	0	0	0	0	0	1	0	1	0	0	0	0	0	0	0	0	0	0	0	0	0	0	0	0	0	1	1
B01.8	0	1	0	0	0	0	0	0	0	0	1	0	0	0	0	0	0	0	0	0	0	0	0	0	1	0	1	0	0	0	0	0	0	0	0	0	0	0	0	0	0	0	0	0	1	1
B01.10	0	0	0	1	0	1	1	1	0	1	0	0	0	0	0	0	0	0	0	0	0	0	0	0	0	0	0	1	1	1	0	1	1	1	1	0	0	0	0	0	0	0	0	0	1	1
B03.2	0	0	0	0	0	0	0	0	0	0	0	0	0	0	0	0	0	0	0	0	0	1	1	1	0	0	0	0	0	0	0	0	0	0	0	0	0	0	0	0	0	0	0	0	0	0
B03.3	0	0	0	0	0	0	0	0	0	0	0	0	0	0	0	0	0	0	0	0	0	1	1	1	0	0	0	0	0	0	0	0	0	0	0	0	0	0	0	0	0	0	0	0	0	0
B03.5	0	0	0	0	0	0	0	0	0	0	0	0	0	0	0	0	0	0	0	0	0	1	1	1	0	0	0	0	0	0	0	0	0	0	0	0	0	0	0	0	0	0	0	0	0	0
B03.6	0	0	0	0	0	0	0	0	0	0	0	0	0	0	0	0	0	0	0	0	0	0	0	0	0	0	0	0	0	0	0	0	0	0	0	0	0	0	0	0	0	0	0	0	1	0
B04.3	0	0	0	0	0	0	0	0	0	0	0	0	0	0	0	0	0	0	0	0	0	0	0	0	0	0	0	0	0	0	0	0	0	0	0	0	0	0	0	0	0	0	1	0	1	1
B04.7	0	0	0	0	0	0	0	0	0	0	0	0	0	0	0	0	0	0	0	0	0	0	0	0	0	0	0	0	0	0	0	0	0	0	0	0	0	0	0	0	0	0	0	0	0	0
B06.1	1	0	1	1	1	1	1	1	1	1	0	0	0	0	0	1	1	1	1	0	0	0	0	0	0	1	0	1	1	1	0	1	1	1	1	0	0	0	1	1	1	0	0	1	1	1
B06.2	1	0	1	1	1	1	1	1	1	1	0	0	0	0	0	1	1	1	1	0	0	0	0	0	0	1	0	1	1	1	0	1	1	1	1	0	1	0	1	1	0	0	0	1	1	1
B06.6	1	0	1	1	1	1	1	1	1	1	0	0	0	0	0	1	1	0	1	0	0	0	0	0	0	1	0	1	1	1	0	1	1	1	1	0	0	0	0	0	1	0	0	1	1	1
B07.5	0	0	1	1	0	0	0	0	1	1	0	0	0	0	0	0	1	1	0	0	0	0	0	0	0	0	0	0	0	0	0	1	1	1	1	0	0	0	1	1	1	0	0	1	0	1
B09.1	0	0	1	1	0	0	0	0	0	0	0	0	0	0	0	0	0	0	0	0	0	0	0	0	0	0	0	0	0	0	0	0	0	0	0	0	0	0	0	0	0	0	0	0	0	0
B09.2	0	0	1	1	0	1	1	1	0	1	0	1	0	0	0	1	0	0	1	0	0	0	0	0	0	0	0	1	1	1	0	1	1	1	1	0	1	1	0	0	0	0	0	1	1	1
B09.7	0	0	1	1	0	1	1	1	0	1	0	1	1	1	0	1	0	0	0	1	1	1	0	1	1	1	1	0	1	1	0	0	0	0	0	1	1	1	0	0	0	0	0	0	0	0
B09.9	0	0	0	0	0	0	0	0	0	0	0	0	0	0	0	0	0	0	0	0	0	0	0	0	0	0	0	0	0	0	0	0	0	0	0	0	0	0	0	0	0	0	0	0	0	0
B10.2	1	0	1	1	1	0	0	0	1	1	0	0	0	0	0	0	1	1	0	0	0	0	0	0	0	1	0	0	0	0	0	1	1	1	1	0	0	0	1	1	1	0	0	1	1	1
B10.3	1	0	1	1	0	0	0	0	1	1	0	0	0	0	0	0	0	0	0	0	0	0	0	0	0	0	0	0	0	0	1	1	1	1	1	0	0	0	0	0	0	0	0	0	1	1
N2.1	1	0	0	1	1	0	0	0	0	1	0	1	1	1	0	0	1	1	0	0	0	0	0	0	0	1	0	1	1	1	1	1	1	1	1	0	1	1	1	1	1	0	0	1	1	1
N2.3	1	0	1	1	1	1	1	1	0	1	0	1	1	1	0	0	1	1	1	0	0	0	0	0	0	1	0	1	1	1	1	1	1	1	1	0	1	1	1	1	1	0	0	1	1	1
N2.6	0	0	0	0	0	1	1	0	0	1	0	1	1	1	0	0	1	1	1	0	0	0	0	0	0	1	0	1	1	0	0	0	1	1	1	0	1	1	1	0	1	0	0	1	1	1
W01.1	0	0	0	0	0	0	0	0	0	0	0	0	0	0	0	0	0	0	0	0	0	0	0	0	0	0	0	0	0	0	0	0	0	0	0	0	0	0	0	0	0	0	0	0	0	0
W01.5	0	0	1	1	0	1	1	1	0	1	0	0	0	0	0	0	0	0	0	0	0	0	0	0	0	0	0	1	1	1	0	1	1	1	1	0	0	0	0	0	0	0	0	1	1	1
W01.6	0	0	0	0	0	0	0	0	0	0	0	0	0	0	0	0	0	0	0	0	0	0	0	0	0	0	0	0	0	0	0	0	0	0	0	0	0	0	0	0	0	0	0	0	0	0
W03.4	0	0	0	0	0	0	0	0	0	0	0	0	0	0	0	0	0	0	0	0	0	1	1	1	0	0	0	0	0	0	0	0	0	0	0	0	0	0	0	0	0	0	0	0	0	0
W03.5	0	0	0	0	0	0	0	0	0	0	0	0	0	0	0	0	0	0	0	0	0	1	1	1	0	0	0	0	0	0	0	0	0	0	0	0	0	0	0	0	0	0	0	0	0	0
W03.10	0	0	0	0	0	0	0	0	0	0	0	0	0	0	0	0	0	0	0	0	0	1	1	1	0	0	0	0	0	0	0	0	0	0	0	0	0	0	0	0	0	0	0	0	0	0
W04.1	1	0	0	0	0	0	0	0	1	1	0	0	0	0	0	0	0	0	0	0	0	0	0	0	0	0	0	0	0	0	0	0	0	0	0	0	0	0	0	0	0	1	0	1	1	1
W04.3	0	0	0	0	0	0	0	0	0	0	0	0	0	0	0	0	0	0	0	0	0	0	0	0	0	0	0	0	0	0	0	0	0	0	0	0	0	0	0	0	0	0	0	0	1	1
W04.4	0	0	0	0	0	0	0	0	0	0	0	0	0	0	0	0	0	0	0	0	0	0	0	0	0	0	0	0	0	0	0	0	0	0	0	0	0	0	0	0	0	0	0	0	1	1
W04.5	0	0	0	0	0	0	0	0	0	0	0	0	0	0	0	0	0	0	0	0	0	0	0	0	0	0	0	0	0	0	0	0	0	0	0	0	0	0	0	0	0	0	0	0	1	1
W04.10	0	0	0	0	0	0	0	0	0	0	0	0	0	0	0	0	0	0	0	0	0	0	0	0	0	0	0	0	0	0	0	0	0	0	0	0	0	0	0	0	0	0	0	0	1	1
W05.1	0	0	0	0	0	0	0	0	0	0	0	0	0	0	0	0	0	0	0	0	0	0	0	0	0	0	0	0	0	0	0	0	0	0	0	0	0	0	0	0	0	0	0	0	0	0
W06.2	1	0	1	1	1	1	1	1	1	1	0	0	0	0	0	1	1	1	0	0	0	0	0	0	0	1	0	1	1	1	0	1	1	1	1	0	0	0	1	1	0	0	0	1	1	1
W06.8	1	0	1	1	1	1	1	1	1	1	0	0	0	0	0	1	1	1	1	0	0	0	0	0	0	1	0	1	1	1	0	1	1	1	1	0	0	0	1	1	0	0	0	1	1	1
W09.2	0	0	1	1	0	1	1	1	0	1	0	0	0	0	0	1	0	0	1	0	0	0	0	0	0	0	0	1	1	1	0	0	0	0	1	0	0	0	0	0	0	0	0	1	1	1
W09.3	0	0	0	0	0	0	0	0	0	0	0	0	0	0	0	0	0	0	0	0	0	0	0	0	0	0	0	0	0	0	0	0	0	0	0	0	0	0	0	0	0	0	0	0	0	0
W09.5	0	0	0	0	0	1	1	1	0	1	0	0	0	0	0	1	0	0	1	0	0	0	0	0	0	0	0	1	1	1	0	0	1	1	1	0	0	0	0	0	0	0	0	1	1	1
W10.2	0	0	1	1	0	0	0	0	1	1	0	0	0	0	0	0	1	0	0	0	0	0	0	0	0	0	0	0	0	0	0	1	1	1	1	0	0	0	0	0	1	0	0	0	1	1
W10.4	0	0	1	1	0	0	0	0	1	1	0	0	0	0	0	0	0	0	0	0	0	0	0	0	0	0	0	0	0	0	0	1	1	1	1	0	0	0	1	0	1	0	0	0	1	1
W11.1	0	0	0	0	0	0	0	0	0	0	0	0	0	0	0	0	0	0	0	0	0	0	0	0	0	0	0	0	0	0	0	0	0	0	0	0	0	0	0	0	0	0	0	0	1	1
Z9.1	0	1	1	1	0	1	1	1	0	1	1	1	0	0	0	0	0	0	0	0	0	1	0	0	1	0	1	1	1	1	0	1	1	1	1	0	0	0	0	0	0	0	0	1	0	1
Z9.3	0	0	1	1	0	0	0	0	0	0	0	0	0	0	0	0	0	0	0	0	0	0	0	0	0	0	0	0	0	0	0	0	0	0	0	0	0	0	0	0	0	0	0	1	0	0

### Sheet: Sheet1
Strain	B01.2	B01.3	B01.5	B01.8	B01.10	B03.2	B03.3	B03.5	B03.6	B04.3	B04.7	B06.1	B06.2	B06.6	B07.5	B09.1	B09.2	B09.7	B09.9	B10.2	B10.3	N2.1	N2.3	N2.6	W01.1	W01.6	W03.4	W03.5	W03.10	W04.1	W04.3	W04.4	W04.5	W04.10	W05.1	W06.2	W06.8	W09.2	W09.3	W09.5	W10.2	W10.4	W11.1	Z9.1	Z9.3
B01.2	0	0	1	1	0	1	1	1	0	1	0	0	0	0	0	0	0	0	0	0	0	0	0	0	0	0	1	1	1	0	1	1	1	1	0	0	0	0	0	0	0	0	1	1	0
B01.3	0	0	0	0	0	0	0	0	0	0	0	0	0	0	0	0	0	0	0	0	0	0	0	0	0	0	0	0	0	0	0	0	0	0	0	0	0	0	0	0	0	0	0	0	0
B01.5	0	1	0	0	0	0	0	0	0	0	1	0	0	0	0	0	0	0	0	0	0	0	0	0	1	1	0	0	0	0	0	0	0	0	0	0	0	0	0	0	0	0	0	1	1
B01.8	0	1	0	0	0	0	0	0	0	0	1	0	0	0	0	0	0	0	0	0	0	0	0	0	1	1	0	0	0	0	0	0	0	0	0	0	0	0	0	0	0	0	0	1	1
B01.10	0	0	1	1	0	1	1	1	0	1	0	0	0	0	0	0	0	0	0	0	0	0	0	0	0	0	1	1	1	0	1	1	1	1	0	0	0	0	0	0	0	0	0	1	1
B03.2	0	0	0	0	0	0	0	0	0	0	0	0	0	0	0	0	0	0	0	0	0	1	1	1	0	0	0	0	0	0	0	0	0	0	0	0	0	0	0	0	0	0	0	0	0
B03.3	0	0	0	0	0	0	0	0	0	0	0	0	0	0	0	0	0	0	0	0	0	1	1	1	0	0	0	0	0	0	0	0	0	0	0	0	0	0	0	0	0	0	0	0	0
B03.5	0	0	0	0	0	0	0	0	0	0	0	0	0	0	0	0	0	0	0	0	0	1	1	1	0	0	0	0	0	0	0	0	0	0	0	0	0	0	0	0	0	0	0	0	0
B03.6	0	0	0	0	0	0	0	0	0	0	0	0	0	0	0	0	0	0	0	0	0	0	0	0	0	0	0	0	0	0	0	0	0	0	0	0	0	0	0	0	0	0	0	1	0
B04.3	0	0	0	0	0	0	0	0	0	0	0	0	0	0	0	0	0	0	0	0	0	0	0	0	0	0	0	0	0	0	0	0	0	0	0	0	0	0	0	0	0	1	0	1	1
B04.7	0	0	0	0	0	0	0	0	0	0	0	0	0	0	0	0	0	0	0	0	0	0	0	0	0	0	0	0	0	0	0	0	0	0	0	0	0	0	0	0	0	0	0	0	0
B06.1	1	0	1	1	1	1	1	1	1	1	0	0	0	0	0	1	1	1	1	0	0	0	0	0	0	0	1	1	1	0	1	1	1	1	0	0	0	1	1	1	0	0	1	1	1
B06.2	1	0	1	1	1	1	1	1	1	1	0	0	0	0	0	1	1	1	1	0	0	0	0	0	0	0	1	1	1	0	1	1	1	1	0	1	0	1	1	0	0	0	1	1	1
B06.6	1	0	1	1	1	1	1	1	1	1	0	0	0	0	0	1	1	0	1	0	0	0	0	0	0	0	1	1	1	0	1	1	1	1	0	0	0	0	0	1	0	0	1	1	1
B07.5	0	0	1	1	0	0	0	0	1	1	0	0	0	0	0	0	1	1	0	0	0	0	0	0	0	0	0	0	0	0	1	1	1	1	0	0	0	1	1	1	0	0	1	0	1
B09.1	0	0	1	1	0	0	0	0	0	0	0	0	0	0	0	0	0	0	0	0	0	0	0	0	0	0	0	0	0	0	0	0	0	0	0	0	0	0	0	0	0	0	0	0	0
B09.2	0	0	1	1	0	1	1	1	0	1	0	1	0	0	0	1	0	0	1	0	0	0	0	0	0	0	1	1	1	0	1	1	1	1	0	1	1	0	0	0	0	0	1	1	1
B09.7	0	0	1	1	0	1	1	1	0	1	0	1	1	1	0	1	0	0	0	1	1	1	0	1	1	1	0	1	1	0	0	0	0	0	1	1	1	0	0	0	0	0	0	0	0
B09.9	0	0	0	0	0	0	0	0	0	0	0	0	0	0	0	0	0	0	0	0	0	0	0	0	0	0	0	0	0	0	0	0	0	0	0	0	0	0	0	0	0	0	0	0	0
B10.2	1	0	1	1	1	0	0	0	1	1	0	0	0	0	0	0	1	1	0	0	0	0	0	0	0	0	0	0	0	0	1	1	1	1	0	0	0	1	1	1	0	0	1	1	1
B10.3	1	0	1	1	0	0	0	0	1	1	0	0	0	0	0	0	0	0	0	0	0	0	0	0	0	0	0	0	0	1	1	1	1	1	0	0	0	0	0	0	0	0	0	1	1
N2.1	1	0	0	1	1	0	0	0	0	1	0	1	1	1	0	0	1	1	0	0	0	0	0	0	0	0	1	1	1	1	1	1	1	1	0	1	1	1	1	1	0	0	1	1	1
N2.3	1	0	1	1	1	1	1	1	0	1	0	1	1	1	0	0	1	1	1	0	0	0	0	0	0	0	1	1	1	1	1	1	1	1	0	1	1	1	1	1	0	0	1	1	1
N2.6	0	0	0	0	0	1	1	0	0	1	0	1	1	1	0	0	1	1	1	0	0	0	0	0	0	0	1	1	0	0	0	1	1	1	0	1	1	1	0	1	0	0	1	1	1
W01.1	0	0	0	0	0	0	0	0	0	0	0	0	0	0	0	0	0	0	0	0	0	0	0	0	0	0	0	0	0	0	0	0	0	0	0	0	0	0	0	0	0	0	0	0	0
W01.6	0	0	0	0	0	0	0	0	0	0	0	0	0	0	0	0	0	0	0	0	0	0	0	0	0	0	0	0	0	0	0	0	0	0	0	0	0	0	0	0	0	0	0	0	0
W03.4	0	0	0	0	0	0	0	0	0	0	0	0	0	0	0	0	0	0	0	0	0	1	1	1	0	0	0	0	0	0	0	0	0	0	0	0	0	0	0	0	0	0	0	0	0
W03.5	0	0	0	0	0	0	0	0	0	0	0	0	0	0	0	0	0	0	0	0	0	1	1	1	0	0	0	0	0	0	0	0	0	0	0	0	0	0	0	0	0	0	0	0	0
W03.10	0	0	0	0	0	0	0	0	0	0	0	0	0	0	0	0	0	0	0	0	0	1	1	1	0	0	0	0	0	0	0	0	0	0	0	0	0	0	0	0	0	0	0	0	0
W04.1	1	0	0	0	0	0	0	0	1	1	0	0	0	0	0	0	0	0	0	0	0	0	0	0	0	0	0	0	0	0	0	0	0	0	0	0	0	0	0	0	1	0	1	1	1
W04.3	0	0	0	0	0	0	0	0	0	0	0	0	0	0	0	0	0	0	0	0	0	0	0	0	0	0	0	0	0	0	0	0	0	0	0	0	0	0	0	0	0	0	0	1	1
W04.4	0	0	0	0	0	0	0	0	0	0	0	0	0	0	0	0	0	0	0	0	0	0	0	0	0	0	0	0	0	0	0	0	0	0	0	0	0	0	0	0	0	0	0	1	1
W04.5	0	0	0	0	0	0	0	0	0	0	0	0	0	0	0	0	0	0	0	0	0	0	0	0	0	0	0	0	0	0	0	0	0	0	0	0	0	0	0	0	0	0	0	1	1
W04.10	0	0	0	0	0	0	0	0	0	0	0	0	0	0	0	0	0	0	0	0	0	0	0	0	0	0	0	0	0	0	0	0	0	0	0	0	0	0	0	0	0	0	0	1	1
W05.1	0	0	0	0	0	0	0	0	0	0	0	0	0	0	0	0	0	0	0	0	0	0	0	0	0	0	0	0	0	0	0	0	0	0	0	0	0	0	0	0	0	0	0	0	0
W06.2	1	0	1	1	1	1	1	1	1	1	0	0	0	0	0	1	1	1	0	0	0	0	0	0	0	0	1	1	1	0	1	1	1	1	0	0	0	1	1	0	0	0	1	1	1
W06.8	1	0	1	1	1	1	1	1	1	1	0	0	0	0	0	1	1	1	1	0	0	0	0	0	0	0	1	1	1	0	1	1	1	1	0	0	0	1	1	0	0	0	1	1	1
W09.2	0	0	1	1	0	1	1	1	0	1	0	0	0	0	0	1	0	0	1	0	0	0	0	0	0	0	1	1	1	0	0	0	0	1	0	0	0	0	0	0	0	0	1	1	1
W09.3	0	0	0	0	0	0	0	0	0	0	0	0	0	0	0	0	0	0	0	0	0	0	0	0	0	0	0	0	0	0	0	0	0	0	0	0	0	0	0	0	0	0	0	0	0
W09.5	0	0	0	0	0	1	1	1	0	1	0	0	0	0	0	1	0	0	1	0	0	0	0	0	0	0	1	1	1	0	0	1	1	1	0	0	0	0	0	0	0	0	1	1	1
W10.2	0	0	1	1	0	0	0	0	1	1	0	0	0	0	0	0	1	0	0	0	0	0	0	0	0	0	0	0	0	0	1	1	1	1	0	0	0	0	0	1	0	0	0	1	1
W10.4	0	0	1	1	0	0	0	0	1	1	0	0	0	0	0	0	0	0	0	0	0	0	0	0	0	0	0	0	0	0	1	1	1	1	0	0	0	1	0	1	0	0	0	1	1
W11.1	0	0	0	0	0	0	0	0	0	0	0	0	0	0	0	0	0	0	0	0	0	0	0	0	0	0	0	0	0	0	0	0	0	0	0	0	0	0	0	0	0	0	0	1	1
Z9.1	0	1	1	1	0	1	1	1	0	1	1	1	0	0	0	0	0	0	0	0	0	1	0	0	1	1	1	1	1	0	1	1	1	1	0	0	0	0	0	0	0	0	1	0	1
Z9.3	0	0	1	1	0	0	0	0	0	0	0	0	0	0	0	0	0	0	0	0	0	0	0	0	0	0	0	0	0	0	0	0	0	0	0	0	0	0	0	0	0	0	1	0	0
