## Supplementary materials S6 for "Activity and diversity of prophages harbored by wheat phyllosphere bacteria"

### Sheet: Aggregated i planta
Aggregated data
Day	Biological replicate	cfu/leaf	pfu/leaf	control cfu/leaf	control pfu/leaf
0	1	3460000	1935	0	517.5
0	2	5000000	1380	97.5	832.5
0	3	22600000	4095	0	270
0	4	7800000	3345	0	225
1	1	3160000	1110	0	0
1	2	9800000	7200	0	0
1	3	72000	714	0	7.5
1	4	42000	696	0	0
2	1	74000	3720	0	0
2	2	60000	5850	0	0
2	3	112000	2850	0	0
2	4	238000	6180	0	0
3	1	1000	3570	337.5	0
3	2	80000	10245	0	0
3	3	1400	5640	0	0
3	4	3400	7440	0	0
5	1	34800	678	0	0
5	2	230	1440	0	0
5	3	100	1938	30	0
5	4	10810	1434	82.5	0

### Sheet: Raw data in planta
Raw data
		B01.5 colony counts (Technical replicates)				B01.5 cfu/leaf			Avg of technical replicates		B01.5 plaque counts (Technical replicates)					B01.5 pfu/leaf
Day	Biological replicate	#1	#2	#3		#1	#2	#3			#1	#2	#3	#4		#1	#2	#3	#4	Avg of technical replicates
0	1	55	53	65		3300000	3180000	3900000	3460000		34	31	29	35		2040	1860	1740	2100	1935
0	2	7	8	10		4200000	4800000	6000000	5000000		63	65	43	59		1512	1560	1032	1416	1380
0	3	41	21	51		24600000	12600000	30600000	22600000		75	66	52	80		4500	3960	3120	4800	4095
0	4	11	11	17		6600000	6600000	10200000	7800000		63	64	42	54		3780	3840	2520	3240	3345
1	1	48	52	58		2880000	3120000	3480000	3160000		50	48	36	51		1200	1152	864	1224	1110
1	2	9	21	19		5400000	12600000	11400000	9800000		11	14	6	17		6600	8400	3600	10200	7200
1	3	14	13	9		84000	78000	54000	72000		30	32	29	28		720	768	696	672	714
1	4	8	6	7		48000	36000	42000	42000		35	38	15	28		840	912	360	672	696
2	1	13	9	15		78000	54000	90000	74000		53	66	66	63		3180	3960	3960	3780	3720
2	2	8	13	9		48000	78000	54000	60000		106	78	95	111		6360	4680	5700	6660	5850
2	3	19	15	22		114000	90000	132000	112000		51	52	34	53		3060	3120	2040	3180	2850
2	4	30	47	42		180000	282000	252000	238000		104	108	82	118		6240	6480	4920	7080	6180
3	1	1	2	2		600	1200	1200	1000		87	49	55	47		5220	2940	3300	2820	3570
3	2	16	20	4		96000	120000	24000	80000		242	137	154	150		14520	8220	9240	9000	10245
3	3	3	2	2		1800	1200	1200	1400		104	108	82	82		6240	6480	4920	4920	5640
3	4	7	6	4		4200	3600	2400	3400		123	132	129	112		7380	7920	7740	6720	7440
5	1	96	115	137		28800	34500	41100	34800		35	32	28	18		840	768	672	432	678
5	2	6	8	9		180	240	270	230		64	45	58	73		1536	1080	1392	1752	1440
5	3	2	5	3		60	150	90	100		94	70	77	82		2256	1680	1848	1968	1938
5	4	342	366	373		10260	10980	11190	10810		87	67	40	45		2088	1608	960	1080	1434
Controls
		Colony counts (Technical replicates)				cfu/leaf				Avg of technical replicates	Plaque counts (technical replicates)				Pfu/leaf
Day	Biological replicate	#1	#2	#3	#4	#1	#2	#3	#4		#1	#2	#3	#4	#1	#2	#3	#4	Avg of technical replicates
0	1	0	0	0	0	0	0	0	0	0	15	19	22	13	450	570	660	390	517.5
0	2	3	4	3	3	90	120	90	90	97.5	26	32	29	24	780	960	870	720	832.5
0	3	0	0	0	0	0	0	0	0	0	8	11	10	7	240	330	300	210	270
0	4	0	0	0	0	0	0	0	0	0	8	9	6	7	240	270	180	210	225
1	1	0	0	0	0	0	0	0	0	0	0	0	0	0	0	0	0	0	0
1	2	0	0	0	0	0	0	0	0	0	0	0	0	0	0	0	0	0	0
1	3	0	0	0	0	0	0	0	0	0	0	1	0	0	0	30	0	0	7.5
1	4	0	0	0	0	0	0	0	0	0	0	0	0	0	0	0	0	0	0
2	1	0	0	0	0	0	0	0	0	0	0	0	0	0	0	0	0	0	0
2	2	0	0	0	0	0	0	0	0	0	0	0	0	0	0	0	0	0	0
2	3	0	0	0	0	0	0	0	0	0	0	0	0	0	0	0	0	0	0
2	4	0	0	0	0	0	0	0	0	0	0	0	0	0	0	0	0	0	0
3	1	13	8	11	13	390	240	330	390	337.5	0	0	0	0	0	0	0	0	0
3	2	0	0	0	0	0	0	0	0	0	0	0	0	0	0	0	0	0	0
3	3	0	0	0	0	0	0	0	0	0	0	0	0	0	0	0	0	0	0
3	4	0	0	0	0	0	0	0	0	0	0	0	0	0	0	0	0	0	0
5	1	0	0	0	0	0	0	0	0	0	0	0	0	0	0	0	0	0	0
5	2	0	0	0	0	0	0	0	0	0	0	0	0	0	0	0	0	0	0
5	3	1	0	1	2	30	0	30	60	30	0	0	0	0	0	0	0	0	0
5	4	2	3	3	3	60	90	90	90	82.5	0	0	0	0	0	0	0	0	0
